# Functional divergence of Capicua isoforms explains differential tissue vulnerability in neurological disease

**DOI:** 10.1101/2025.11.05.686788

**Authors:** Hamin Lee, Esmeralda Villavicencio Gonzalez, Elias M. Rivera, Mark A. Durham, Ronald Richman, Elizabeth H.-Y. Chu, Kailey Xia, Hu Chen, Zhandong Liu, Surabi Veeraragavan, Binoy Shivanna, Huda Y. Zoghbi

## Abstract

Many neurological diseases impact specific brain regions despite widespread expression of the disease-related protein. Spinocerebellar ataxia type 1 (SCA1) primarily affects the cerebellum, though Ataxin-1 (ATXN1) is widely expressed. We previously showed that intensified interaction between mutant ATXN1 and Capicua (CIC) drives SCA1 pathogenesis in the cerebellum, whereas ATXN1 loss augments amyloid beta production in the hippocampus and cortex. CIC, however, forms a complex with ATXN1 and its paralog, Ataxin-1-like (ATXN1L)—yet knockout of either yields completely different phenotypes. To determine whether this could be due to CIC having two isoforms, we generated mice bearing either the long (CIC-L) or short (CIC-S) isoform. Loss of CIC-L led to cognitive deficits, whereas loss of CIC-S caused perinatal lethality, phenocopying, ATXN1 and ATXN1L knockout mice, respectively. Furthermore, CIC-L preferentially interacts with ATXN1, and CIC-S with ATXN1L. Our data underscore the importance of isoform–paralog interplay in studying regional vulnerability in neurodegenerative diseases.
