## Supplemental table S1 for "Functional divergence of Capicua isoforms explains differential tissue vulnerability in neurological disease"

### Sheet: Sheet1
gene_name	Atxn1KO_log2FoldChange	Atxn1KO_padj	CicSKO_log2FoldChange	CicSKO_padj
2610316D01Rik	-0.765198	9.37747e-05	0.295599	0.018071
5930438M14Rik	2.46383	0.00401486	-0.632739	0.00630842
A230001M10Rik	0.447898	0.0227228	-0.948529	0.00172187
Abca8a	1.2855	1.16227e-16	0.909344	8.36175e-25
Abcc10	-0.300751	0.0462167	0.386918	0.00848458
Ache	0.3365	0.00315899	0.347823	0.00202983
Adamts16	0.744021	5.20353e-06	0.532998	0.00107539
Adamtsl4	0.601774	4.02283e-05	0.966379	1.72863e-13
Adcy1	-0.483871	0.00434534	-0.285582	0.00626994
Aldh1b1	0.473769	0.00396556	0.297009	0.0230551
Amdhd2	0.400796	0.000279617	0.285956	0.0172045
Ankfn1	-1.23823	3.00291e-06	0.653623	0.00847087
Ankrd24	-0.280963	0.00782708	0.268471	0.00181382
Arntl2	-0.619363	0.000548987	0.341216	0.0255717
Arsg	0.388403	0.00121569	0.625503	1.96002e-12
B3gnt9	0.340157	0.0119187	0.545103	0.00203669
Bfsp2	0.73893	0.000441469	0.538195	0.00462697
C1ql1	0.451107	0.0243662	0.34981	0.0161603
C2cd4c	0.671042	5.55942e-06	0.320765	0.000217425
Card19	0.619657	0.000530444	0.419396	0.00148484
Cbln4	1.06734	5.27884e-06	-0.46869	0.00995655
Ccbe1	-0.693813	0.0184771	0.332908	0.0411533
Ccdc106	0.320005	0.0301279	0.275414	0.0496866
Ccdc27	-1.90303	4.83194e-08	0.892046	0.000213451
Ccno	1.1325	0.00571241	0.876218	0.000238854
Ceacam1	-0.448139	0.0456086	-0.462866	0.0497716
Cic	0.390849	0.000251523	0.641152	3.13447e-55
Cirbp	0.579058	4.86529e-08	0.393194	0.0032079
Cnp	0.386055	0.000215856	0.262736	0.00504868
Col11a2	0.377427	0.0256104	0.443212	9.41777e-05
Col22a1	0.762185	0.0117878	0.43037	0.0347128
Col5a3	-0.710107	0.0228444	1.04981	4.35658e-07
Col6a1	0.800564	0.00059669	0.505175	0.00569026
Colq	1.89589	2.10749e-11	-0.678903	0.0239104
Cpne5	-1.12683	1.5376e-10	0.411792	0.0172195
Crem	-0.521627	3.18834e-05	-0.426366	0.00126748
Dcdc2a	0.673001	9.60227e-05	-0.283278	0.00461363
Ddb2	-0.266867	7.88974e-05	0.290934	0.0438459
Ddit4l	-1.08903	2.46973e-12	-0.280318	0.008001
Dhtkd1	-0.45373	0.00571375	0.432094	0.0154314
Dlx2	0.607446	0.0285818	0.40782	0.0284884
Dnah5	0.562675	0.0109013	-0.387838	0.00148484
Dpy19l3	0.309413	0.000132039	-0.251669	1.22354e-07
Ecm1	-0.440697	0.0381561	0.328623	0.0267687
Efnb3	0.537448	2.80732e-07	0.354639	0.00215852
Enc1	-0.298089	0.00173778	-0.270307	0.00284072
Enpp6	0.734703	2.84694e-08	0.408608	0.000404185
Epha2	-1.03584	8.6182e-05	0.5853	0.0262777
Fa2h	0.32899	0.0241767	0.311802	0.00187902
Faap20	0.34519	0.000338792	0.268415	0.030149
Fam193b	-0.328009	0.000777884	0.280912	0.0240819
Fam214a	0.263883	0.00382708	0.263545	0.00519875
Fam71e1	0.524339	0.00668855	0.436929	0.0139536
Fcho1	-0.349765	0.00272965	0.365502	9.42644e-13
Firre	-0.301262	0.00646985	0.403942	9.73829e-05
Gal3st1	0.319961	0.0358047	0.379438	7.7023e-05
Gamt	0.425233	0.0145691	0.372931	0.000217425
Gbp4	0.687923	0.00931654	0.685178	0.0296012
Gfod1	-0.283085	0.00687676	-0.362785	0.0294239
Gjc2	0.683631	2.49247e-05	0.615126	1.2479e-08
Gkn3	0.701957	0.0224586	1.00277	0.000173642
Glp2r	0.60164	7.76411e-07	-0.44189	0.00879991
Gltp	0.451871	0.000132039	0.254767	0.00107746
Gm11766	-0.975869	0.000167935	0.631104	0.00427458
Gm12592	0.310862	0.00504738	0.493498	0.0383016
Gm14137	-0.899546	6.44951e-05	0.684533	0.00373459
Gm15513	-1.07232	8.46255e-06	0.475286	0.0280809
Gm15721	1.14958	8.05707e-06	-0.572468	0.000675796
Gm38102	-0.574092	0.00152969	0.571131	0.0138431
Gm42756	-0.679735	0.00447944	-2.25717	9.42644e-13
Gm43481	-0.462581	0.0421101	0.513346	0.0174472
Gm44200	-0.973781	0.00062889	0.716795	0.030968
Gm49327	-0.453736	0.00996416	0.38825	0.0277133
Gm765	-1.81389	0.000619807	-1.4841	6.50815e-06
Gnb4	0.391744	0.00040425	0.339166	0.0124437
Gpc3	0.918723	1.86318e-05	0.554121	0.00613427
Gpr153	0.446109	0.000701614	0.420765	3.00878e-05
Grb10	0.508868	2.42174e-10	0.254219	0.0397166
Grin1os	-0.361956	8.24517e-07	0.529321	0.0099789
Grin2a	-0.57647	5.30307e-06	-0.263125	0.00221311
Grp	2.13648	1.22353e-10	-0.620408	3.73155e-06
Gsn	0.453121	0.00014104	0.716543	4.6368e-31
Gstm7	0.575471	1.4148e-07	0.440582	2.4501e-05
Gstp1	0.296379	0.000478924	0.327676	5.06601e-11
H2-Q4	0.621525	0.00759185	0.50513	0.0251169
Hcn3	-0.395101	0.00302824	0.273148	0.023151
Hdac7	-0.617133	5.55691e-07	0.410528	0.000648469
Hivep2	-0.294672	0.00284289	-0.280932	0.00936294
Insc	0.580756	0.000507272	0.530615	0.00145028
Itgb4	0.397461	0.0119496	0.557779	1.1395e-07
Jsrp1	0.825037	0.0118037	0.384648	0.0490537
Kcnh4	-0.659282	0.000398886	0.33273	0.0215776
Kcnk10	0.823128	5.44841e-06	-0.258816	0.0226281
Kcnk13	0.42512	0.00395386	-0.286296	0.0431422
Klk6	1.3981	2.41045e-09	0.611892	0.0172648
L3mbtl1	-0.394217	0.0239989	0.387024	0.0245956
Leng8	-0.436453	0.00121151	0.39569	0.0302032
Lsm11	0.836978	6.02072e-08	-0.282287	0.0126981
Mag	0.297777	0.0283336	0.520379	9.42644e-13
Maml3	0.59849	0.00010391	-0.599486	0.00427458
Mbd6	-0.343419	0.0279372	0.366307	0.00424905
Mdk	0.360441	0.0192161	0.282105	0.0290092
Mks1	0.417172	0.0298089	0.332699	0.0473261
Mog	0.484823	5.26672e-05	0.393507	2.35216e-05
Mroh7	0.406593	0.0252161	0.347788	0.0493811
Mycl	0.528756	4.14154e-05	0.28949	0.0257448
Myo1d	0.295982	0.0147438	0.491763	1.31942e-07
Myt1	-0.304233	0.0259642	0.34498	0.0132887
Nfil3	0.302876	0.0350768	-0.464062	0.0266102
Ngfr	0.897888	0.0111595	1.71788	0.00315538
Nkx2-2	0.825717	0.000242269	0.448559	0.0156203
Nmnat3	0.682103	0.00147692	0.677343	0.00114604
Notch3	-0.457292	0.00084368	0.419562	0.00305881
Nptx2	0.329254	0.0137442	-0.392207	0.0120196
Nrip1	-0.319222	0.010471	-0.252761	4.35658e-07
Ntsr1	1.12033	0.000506844	0.333552	0.00374407
Padi2	0.51141	1.82173e-05	0.309787	0.00364854
Pan2	-0.323474	0.0075657	0.257591	0.011712
Paqr6	0.644453	1.48675e-05	0.349592	0.0265696
Pcsk1	-0.39265	0.0299894	-0.531002	0.0112807
Pdlim2	0.718574	7.43011e-07	0.585315	6.35523e-08
Pdzd2	0.65839	2.51492e-07	-0.2741	0.000137909
Per3	-0.362507	0.00170636	0.330277	9.41777e-05
Perm1	-0.514689	0.00148057	0.461969	0.0268043
Pip5kl1	0.617976	0.00164978	0.464637	0.0151541
Plin4	-1.14711	0.000126869	-1.29235	9.63101e-05
Plk5	-0.48549	0.0140532	0.404066	0.00512067
Plp1	0.365365	0.00268391	0.251677	0.0099789
Plpp2	0.449946	0.0302221	0.687628	0.00169468
Plvap	0.429988	0.0131013	0.286687	0.0462059
Plxna3	-0.505576	7.81174e-06	0.30325	0.00178185
Pmp22	0.428788	0.000182751	-0.308836	0.00393395
Pnma3	0.334295	0.000420514	0.265414	0.0323455
Ppm1h	0.348832	2.04203e-06	-0.265718	0.000339614
Ppp1r14a	0.8109	2.97984e-06	0.292448	0.00787662
Prrt4	0.584245	0.00344618	0.617452	0.00225976
Ptch2	-0.906273	0.000326263	0.666669	0.0205557
Pvalb	0.516201	0.00883887	-0.280169	0.0164327
Rec8	1.00466	0.000923552	0.449223	0.046182
Reck	-0.357024	0.0129893	0.266893	0.0419324
Reep6	-0.621358	0.00256225	0.284183	0.0117184
Rfx1	-0.322084	0.0100106	0.267898	0.023151
Rgs11	-0.558645	7.97312e-05	0.579051	0.0134015
Rnd1	0.338984	0.0278676	-0.289773	0.00157436
Rtl9	1.03851	1.00798e-06	0.662307	0.0205547
Ryr1	-0.617134	0.0100487	0.612443	9.03921e-06
S1pr5	0.571239	2.99065e-05	0.478732	0.000279995
Samd4	0.552867	3.96933e-15	-0.254929	5.97828e-05
Scrg1	0.468999	4.39605e-05	-0.520923	2.02511e-07
Serinc5	0.252691	0.00125052	0.38544	4.44354e-29
Serpina3n	1.33882	7.74594e-19	-0.399691	0.000196305
Serpinb1a	0.857299	1.93413e-07	0.715549	4.00102e-07
Sfi1	-0.376583	0.0242766	0.28793	0.0486766
Sfrp2	0.95498	4.06105e-06	0.711631	0.007818
Sfxn2	-0.451016	0.00071647	0.361848	0.0311191
Sgk2	0.473545	0.0199389	0.57204	0.0148358
Sh3tc2	0.47501	0.0094976	0.377879	0.0225137
Sirt4	-0.374562	0.00730239	0.33955	0.00202025
Slc16a11	0.514608	0.000663409	0.354344	0.0123849
Slc24a2	-0.336531	0.00125052	-0.255214	0.00105395
Slc25a10	0.275619	0.0423155	0.272444	0.0305459
Slc5a3	-0.358245	0.041701	-0.306131	0.0137145
Slc6a11	0.374582	8.7164e-05	0.261701	0.000424532
Srgap1	0.538108	2.70407e-07	0.264152	0.0292366
Ssh3	-0.354723	0.016117	0.41405	0.00163628
St8sia2	0.678938	0.000972135	0.54597	0.000404185
Stk32b	1.14148	6.52851e-06	0.623516	0.0257346
Thbs3	-0.321746	0.00939861	0.527376	0.000560506
Thsd1	-0.505779	0.0377032	0.556588	0.0015833
Tle2	-0.430959	0.00463052	0.41794	0.00587515
Tmem125	0.413856	0.0214287	0.381068	0.00550677
Tmem91	1.06023	4.45604e-13	0.508176	0.000312251
Tnnc1	-0.947306	1.53622e-05	0.427536	0.0125349
Tsku	0.653467	0.0305239	0.372682	0.0497678
Tspan11	-1.83412	9.27498e-05	-0.387684	0.0276721
Tyk2	-0.408862	0.00196581	0.301154	0.00200506
Ubxn11	0.263145	0.0189713	0.253153	0.0390506
Vstm2l	0.545767	0.000428676	0.333136	0.00532453
Zdhhc12	0.591406	0.00159109	0.363955	0.0262196
Zfhx4	-0.707703	1.31439e-05	0.314941	0.0375022
Zfp184	0.496776	0.0418549	-0.398282	0.0422426
Zfp28	-0.298055	0.0131531	0.36031	0.0127047
Zgpat	-0.252911	0.0237887	0.261704	0.00105256
Zgrf1	-0.659678	9.19355e-05	0.337351	0.0226627
Zkscan2	-0.260248	0.0304054	0.321255	0.040634
