## Supplemental table S3 for "Functional divergence of Capicua isoforms explains differential tissue vulnerability in neurological disease"

### Sheet: Sheet1
gene_name	Atxn1KO_log2FoldChange	Atxn1KO_padj	CicSKO_log2FoldChange	CicSKO_padj
2700097O09Rik	-0.515508	0.000632868	-0.276415	0.0131399
9330162G02Rik	-0.454258	0.00532382	-0.393232	1.94298e-05
A230057D06Rik	-0.528096	0.00272044	-0.375467	0.00541544
A230103L15Rik	-0.980022	0.00463158	-0.407528	0.0377675
A930017K11Rik	0.87149	0.00464866	-0.519118	0.0146751
Abcc8	-0.323066	0.0275886	-0.278691	0.0203569
Adam1a	-0.923463	4.24924e-08	-0.316151	0.0472967
Ankub1	-0.483002	0.0426503	0.609041	0.00128944
Apcdd1	0.369707	0.00234009	0.375688	0.00631612
Atrnl1	0.272381	0.012223	0.257851	7.83237e-05
B130055M24Rik	-0.580157	0.00249096	-0.373239	0.0455181
Bcl11b	-0.543744	0.00433551	0.795266	0.0482744
Bhlhe41	0.282794	0.00410983	0.277214	0.00791473
Bmf	0.530407	0.00390394	-0.309778	0.0133895
Casp3	0.376541	0.015598	-0.320409	0.00818208
Ccn1	0.739144	0.0243331	0.843591	0.00591974
Cdc7	-0.666737	2.9996e-07	-0.379653	0.00133024
Cdk19	0.270827	0.00244468	-0.303931	0.000268148
Cdkn2c	1.07988	0.000109552	-0.347836	0.0198352
Cdr1os	-0.560589	0.000492363	-0.269908	0.0194282
Cep89	-0.467053	3.04202e-05	-0.319155	0.000612084
Cep95	-0.560084	1.5097e-07	-0.277346	0.0227158
Cfap74	-0.304716	0.0416278	-0.309167	0.00629186
Chka	-0.372093	6.70662e-05	-0.313875	0.00196485
Col2a1	0.808209	0.00473205	0.499194	0.00349974
Col7a1	-0.669762	0.00396252	-0.569825	0.00886616
Cplx2	0.343664	1.75496e-06	-0.261914	0.0113849
Cpne5	-1.10838	4.98884e-07	1.45228	0.0448216
Creb5	1.00776	1.49122e-07	-0.350055	0.0196419
Crhr1	-0.473442	0.00295359	-0.284286	0.0483266
Daam2	-0.430454	6.63566e-05	-0.263546	0.000704541
Dbp	0.777433	0.00252348	0.579322	0.021819
Ddn	-2.2701	8.56816e-23	1.74001	0.0283987
Dhcr24	0.322474	0.000224658	0.289898	0.0290032
Diras2	0.276768	0.00155267	-0.329439	0.00431193
Dnah5	-0.536674	0.0401795	0.412991	0.0320791
Dusp11	-0.533081	2.97527e-05	-0.251617	0.00565774
Egr3	-1.29914	0.000163264	1.1556	0.0103405
Eln	-0.483289	0.0263682	0.374666	0.00403805
Ephx4	0.302884	0.00424985	-0.269057	0.0161054
Fam193b	-0.465236	2.36393e-06	-0.25864	0.00518164
Fgd4	-0.343244	0.0343128	-0.3364	0.000718033
Ftx	-0.856577	2.95703e-09	-0.271871	0.0174352
Fubp1	-0.398327	0.000530198	-0.289737	0.000434956
Gadd45b	0.472828	0.0050576	0.288843	0.0112751
Galnt7	-0.309521	0.0228228	-0.30235	0.0205398
Galr1	1.42529	8.40383e-05	-1.08719	0.00182595
Gap43	0.420936	6.26767e-06	-0.328876	1.3111e-07
Gapdhs	-0.317722	0.0205906	-0.547529	0.0301308
Gcnt1	-1.10552	1.1366e-05	-0.440653	0.0248705
Gkn3	0.742808	0.027451	1.00022	0.00100648
Gli3	0.316072	0.0379919	0.27243	0.0465992
Gm11611	-0.725217	0.000325366	-0.432313	0.00301251
Gm15122	-0.777806	0.0474547	-0.646737	0.0219173
Gm19439	-0.890802	3.0033e-05	-0.931176	2.52856e-06
Gm3294	-0.889312	3.97735e-05	-0.601791	0.000413632
Gm35339	-0.901324	1.35096e-05	-0.358734	0.0189864
Gm37090	-0.389842	0.0272201	-0.310786	0.00972562
Gm37459	-0.253353	0.0147778	0.331807	0.0497443
Gm38020	-0.839216	0.000657155	-0.320384	0.0252086
Gm42979	-0.881201	1.72367e-07	-0.404214	0.0481639
Gm44562	-1.16582	0.0391668	-0.598399	0.00186767
Gm48796	-0.296537	0.00923057	-0.587713	0.0256258
Gm49335	-0.913469	0.0170167	-0.58049	0.0158792
Gm9801	-0.576544	0.0353315	-0.447571	0.0335976
Gm9856	-0.335357	0.0466915	-0.39361	0.0221729
Gng4	0.331833	0.0450168	0.496573	0.00114812
Gpr153	0.332566	0.0294136	0.274419	0.000142019
Gpr68	0.508409	0.00945167	-0.253408	0.00976323
H2-Q6	1.31879	0.0160537	1.25379	7.63361e-05
Hapln2	-0.469734	0.00318648	-0.529888	0.000540263
Hnrnph1	-0.40511	6.41873e-07	-0.252672	0.00436419
Ice2	-0.287599	0.0392021	-0.257944	0.0118802
Igsf21	0.445237	0.0254211	-0.261524	0.0140017
Iigp1	1.12034	0.00117039	0.605534	0.0299235
Iqcc	-0.54322	1.52382e-07	-0.32143	0.00256652
Jcad	-0.276845	0.00390394	0.261464	0.0428009
Jph3	0.296297	0.0265863	-0.265254	2.88592e-05
Kank2	0.516043	0.000772892	-0.285173	0.00161074
Kcnk3	0.391969	0.0129635	-0.370231	0.000329641
Kctd12	0.327884	0.00280632	0.420407	4.79571e-06
Kif22	-0.692262	0.000233719	-0.291301	0.0290879
Kirrel2	0.511294	0.0312643	0.435469	0.00564193
Ky	0.521345	0.0101726	0.507079	0.0164075
Lbh	0.282715	0.000866684	0.272621	0.00244614
Mamdc4	-0.610827	0.020416	-0.457319	0.00504244
Maml3	0.429141	0.0137386	-0.405288	8.69085e-06
Meg3	-0.681748	2.61464e-07	-0.280507	0.00473801
Mir124a-1hg	-0.548971	0.000210126	-0.36769	0.0037975
Mirg	-0.850033	2.44945e-09	-0.322749	0.0428183
Mkks	-0.436043	0.00530257	-0.331249	0.017675
Mmp24	0.368834	1.91908e-07	-0.286478	0.00549642
Mn1	-0.43708	0.0141801	0.512409	0.023948
Mtcp1	-0.866067	1.63156e-05	-0.302312	0.0221582
Nhsl2	0.277571	0.0449194	-0.288041	0.0127871
Nktr	-0.518485	4.17811e-06	-0.30499	0.000219772
Npy	-1.14308	4.24924e-08	0.436592	0.0104492
Nrep	0.349279	0.0389193	-0.404649	0.000138803
Onecut2	-0.854249	0.000361993	-0.438598	0.0341855
Otud7a	0.411188	0.00145989	-0.301315	0.00634222
Oxtr	1.00398	0.000113315	0.755186	0.0232022
Padi2	0.316827	0.025698	0.365332	0.000182656
Pcdhgc4	0.453018	0.00439285	0.250859	0.00429012
Pcgf6	-0.613199	3.79037e-06	-0.317214	0.00110207
Pdss1	-0.509432	0.000121782	-0.260048	0.0299235
Pla2g4b	-0.908346	0.0156668	-0.718169	0.0347007
Plekha5	-0.256722	0.0175756	-0.268035	0.00361718
Plekhg4	-1.01569	0.000140743	-0.603622	0.00293611
Plekho2	0.428243	0.000718293	0.354962	0.000624875
Plin4	-0.803744	0.020747	-0.97802	0.000706224
Ppm1d	0.264012	0.0147071	-0.312564	0.00650583
Prmt8	0.27004	0.00166716	0.255909	0.00175276
Pxylp1	0.404692	8.26518e-05	-0.459153	0.000176762
Rasal1	-0.419437	0.0103589	0.446524	0.000494557
Rif1	-0.450258	0.000229266	-0.390873	0.0411429
Rnf112	-0.648464	1.26288e-11	-0.288796	0.0200281
Rock2	-0.28446	0.00489789	-0.34582	0.0208827
Ryr3	-0.662524	2.1343e-05	-0.522349	0.000209044
Sema6a	0.269076	0.0287751	0.278985	4.52707e-05
Sfpq	-0.599138	1.64476e-14	-0.30372	0.00542099
Shf	0.320262	0.0315808	-0.355452	0.000360246
Sipa1l1	0.349971	6.27014e-05	-0.290615	5.96895e-06
Slc2a13	0.431337	0.000174614	-0.647456	0.0276433
Slc39a11	0.275597	0.0175292	0.274858	0.00244722
Slitrk4	-0.421337	0.0402461	-0.333343	0.000706224
Smg1	-0.316499	0.0326265	-0.304338	0.00365866
Snrnp48	-0.649673	1.28801e-08	-0.307197	0.00134402
Snx16	-0.280333	0.0488292	-0.27499	0.000478864
Spaca6	-0.64804	7.16811e-06	-0.292371	0.0497443
Stap2	-0.715596	0.0257198	-0.488903	0.00120696
Stx3	-0.256466	0.0197655	-0.279021	8.75696e-06
Synpr	0.495406	0.000412311	-0.489638	2.84435e-07
Tgfb3	0.352405	0.0114156	-0.320242	5.87595e-05
Tial1	-0.517859	8.1605e-08	-0.262541	5.64994e-05
Tiam2	0.393977	0.000320429	-0.390783	0.000399677
Tmem181b-ps	-0.487169	8.07626e-06	-0.258304	0.0344968
Tmem86b	-0.608089	0.00115621	-0.40193	0.00938649
Triobp	0.55332	0.000436573	-0.271303	0.0124812
Tspan18	0.350624	0.0355767	-0.565545	0.000157594
Usp3	-0.483902	1.39923e-07	-0.348831	0.00796766
Wnt7a	0.301323	0.00312309	-0.381797	8.17961e-05
Wnt7b	0.340468	0.0315808	0.405355	0.00266511
Wscd2	0.304136	0.0106537	-0.366072	0.00144168
Xkr6	-0.385127	0.0239379	-0.319528	0.0004666
Zfp169	-0.433661	0.0100163	-0.276979	0.0282124
Zfp182	-0.540643	0.00161575	-0.321036	0.00745915
Zmym1	-0.571821	7.4225e-06	-0.290149	0.0429378
