## Supplemental table S4 for "Functional divergence of Capicua isoforms explains differential tissue vulnerability in neurological disease"

### Sheet: Sheet1
gene_name	Atxn1KO_log2FoldChange	Atxn1KO_padj	CicLKO_log2FoldChange	CicLKO_padj
1500009L16Rik	-0.516583	0.00145989	-0.501961	4.69772e-05
4930570G19Rik	-0.524256	0.00067021	-0.332148	0.00140861
5033430I15Rik	0.833915	1.28779e-06	1.01056	1.3889e-08
9330162G02Rik	-0.454258	0.00532382	-0.348684	2.53963e-05
A230103L15Rik	-0.980022	0.00463158	-0.41676	0.0129391
Abca8b	-0.295062	0.0328047	-0.564581	1.61209e-06
Abhd4	0.273138	0.0116085	0.374748	8.49684e-16
Acot1	0.435483	0.00770586	0.700961	1.25757e-15
Acss1	0.484165	1.12832e-10	0.401011	8.03873e-10
Acvrl1	-0.365939	0.0477824	0.461439	0.00140834
Adcyap1r1	0.397753	1.85208e-09	0.299709	8.20182e-10
Ankub1	-0.483002	0.0426503	0.517405	0.00232246
Anxa3	-0.41636	0.0167948	0.616902	1.16313e-09
Apcdd1	0.369707	0.00234009	0.543199	2.32625e-06
Atrnl1	0.272381	0.012223	0.341528	1.4162e-09
Atxn1	0.498829	2.52708e-08	0.363124	3.86491e-06
BC005561	-0.467092	0.00333039	-0.269275	0.0120844
Bcat2	-0.29954	0.0170477	0.295751	0.00333766
Bcl11b	-0.543744	0.00433551	0.765421	0.0280031
Bcl2l11	0.479988	0.0446861	0.260632	0.0308365
Bclaf1	-0.25901	0.0319897	-0.30686	2.52709e-10
Bdp1	-0.307437	0.00300467	-0.279583	0.000203081
Ccdc82	-0.418711	0.000152934	-0.31481	7.53764e-14
Ccnd1	0.509335	2.52708e-08	0.469995	2.18502e-07
Cdkn2c	1.07988	0.000109552	1.21728	3.33793e-33
Cdr1os	-0.560589	0.000492363	-0.353873	0.000257356
Chchd10	0.315784	0.0399636	0.380137	2.71671e-08
Chka	-0.372093	6.70662e-05	-0.312867	0.000428311
Cntln	-0.292872	0.0421677	-0.301346	0.000155609
Col2a1	0.808209	0.00473205	1.31933	1.83645e-23
Col4a1	-0.446197	0.00596415	0.416145	3.02533e-05
Cotl1	0.264282	0.0474547	0.479786	3.18184e-33
Cplx2	0.343664	1.75496e-06	-0.417478	9.87129e-07
Cpne4	0.73284	0.0002436	1.42033	3.49778e-06
Creb5	1.00776	1.49122e-07	0.521137	1.76203e-05
Crebrf	-0.271959	0.0169866	-0.529041	4.10835e-20
Csdc2	0.291919	0.00143572	0.444881	1.19485e-23
D130040H23Rik	-0.473645	0.0367497	-0.253757	0.0426177
D930016D06Rik	-0.437598	0.00492259	-0.332426	0.000186875
Dbx2	0.406585	0.00108136	0.62492	1.81189e-07
Ddah1	0.296894	7.16811e-06	0.455776	4.32005e-25
Diras2	0.276768	0.00155267	-0.334709	0.00088667
Dock5	-0.344252	0.0315808	0.378942	0.000865364
Dtx4	0.300362	0.0122836	0.332067	2.03194e-06
Dusp16	0.285072	0.0328047	-0.36397	2.44294e-06
Dusp18	0.371021	0.00406535	0.291411	0.00302353
Dusp26	0.427816	5.19771e-05	0.399009	2.23976e-08
Dusp4	0.737126	0.000283357	0.902103	3.49178e-05
E130102H24Rik	-0.533245	0.0205906	-0.397033	0.00924974
E2f3	0.449755	1.61151e-05	0.283374	3.76206e-05
Eln	-0.483289	0.0263682	0.500637	4.67997e-06
Ephb3	0.378973	0.0163108	0.489284	0.00816562
Fads1	0.35858	1.28777e-10	0.401035	6.28835e-18
Fads2	0.339239	0.000546031	0.41369	5.27818e-18
Fam181a	0.682374	0.036574	0.794289	0.0068095
Fam205c	0.587815	0.0367497	-0.34488	0.0209714
Fbxo2	0.31712	0.0180382	0.533037	7.3979e-08
Fgd5	-0.480594	0.00827542	0.591584	0.000269657
Frat1	0.82203	6.1044e-17	0.311716	0.000441198
Fxyd6	0.371979	0.00707996	-0.294465	6.74939e-08
Fzd6	0.394997	0.0322034	0.365252	0.0251454
Galr1	1.42529	8.40383e-05	0.925295	0.000296305
Garem2	0.328119	0.00298093	0.267708	0.000119159
Gja1	0.258861	0.000830461	0.356563	5.04219e-19
Gm12940	-0.818729	6.76399e-10	-0.2602	0.0186769
Gm15446	-0.354527	0.00240286	-0.25794	0.000173332
Gm19439	-0.890802	3.0033e-05	-0.450115	0.0166612
Gm26588	0.324566	0.0366711	0.565832	0.0336935
Gm43858	-0.861866	0.000931575	-0.387066	0.0257637
Gm44562	-1.16582	0.0391668	-0.478863	0.00476818
Gm45632	-1.13982	0.00735666	-0.505019	0.0270109
Gm48796	-0.296537	0.00923057	-0.557116	0.0133613
Gm9821	-0.904564	0.000469536	-0.492599	0.00051723
Gmpr	0.492845	7.40455e-07	0.268741	0.000217127
Gpr153	0.332566	0.0294136	-0.392296	5.16995e-10
Gpr17	-0.351913	0.00167173	-0.453183	0.0001933
Gpr3	0.569703	0.00170463	0.996812	4.21017e-10
Grik2	-0.336802	0.00254717	-0.42209	3.11247e-07
Gsg1l	-0.396167	0.00399267	-0.309026	0.000295291
H2-Q6	1.31879	0.0160537	1.12627	8.64762e-05
H2-T24	-0.391065	0.0466167	0.254551	0.015472
Hif3a	-1.04097	0.000113807	-1.29019	0.000292357
Hoga1	0.614068	0.0495805	0.453797	0.00918261
Hook1	-0.404698	0.00123649	-0.261868	0.000544333
Hrk	0.638811	1.56849e-07	0.391042	0.000802126
Hspb6	0.549837	0.000940422	0.367102	0.000445953
Il10ra	0.694097	3.19575e-06	0.54747	0.00498031
Insig1	0.300785	0.00198061	-0.251468	0.00593825
Jcad	-0.276845	0.00390394	0.411044	9.12814e-05
Kcnk3	0.391969	0.0129635	-0.281614	0.00273479
Kctd12	0.327884	0.00280632	-0.265426	0.00212884
Kdm3a	-0.276618	9.68772e-06	-0.270813	0.00019565
Klf15	-0.326099	0.045854	-0.33851	0.00222149
Lbh	0.282715	0.000866684	0.251187	0.00156091
Lcp1	0.259651	0.0328047	0.377395	0.000243784
Lhpp	0.47332	6.36113e-05	1.11619	2.45526e-91
Lratd1	-0.372989	0.00107473	0.284684	0.00178595
Mafg	-0.252089	0.00496112	0.304017	0.000321225
Malat1	-0.71515	0.00330179	-0.393578	4.74811e-05
Mertk	-0.467384	7.38737e-05	-0.341604	0.0234608
Midn	0.408437	0.00419272	0.280988	4.91847e-05
Mir9-3hg	0.35844	0.00577194	-0.30908	0.00786016
Mmgt2	0.321362	0.0463403	0.338143	0.0359108
Mxra7	0.451172	0.000712142	0.32641	0.00030102
Myo15	-1.24061	0.00740488	-0.866143	0.000121164
Nasp	-0.429217	0.000239044	-0.282844	0.000872887
Nectin1	0.470722	2.87654e-05	0.327587	5.13838e-06
Nfxl1	-0.320225	0.00568696	-0.306473	0.000829291
Nos3	-0.357177	0.0198255	0.622887	0.000113184
Notch4	-0.465392	0.0175292	0.373923	0.0104817
Npy	-1.14308	4.24924e-08	-1.52759	4.36875e-27
Oxtr	1.00398	0.000113315	0.993867	0.000287472
Padi2	0.316827	0.025698	0.288751	0.00115852
Pafah1b3	0.862961	1.07558e-16	1.24468	4.40884e-84
Papss2	0.495732	5.29791e-05	0.334425	0.000185723
Paqr4	0.273849	0.0105064	0.271919	1.2794e-06
Pcdhgc4	0.453018	0.00439285	0.367053	5.51859e-07
Pcgf6	-0.613199	3.79037e-06	-0.301952	0.000404667
Pdlim1	0.477547	0.0164309	0.60275	2.71671e-08
Peli2	0.534673	2.44945e-09	0.356019	1.62713e-14
Per1	0.343378	0.0279019	-0.492698	0.0463586
Phip	-0.436476	0.000981763	-0.364936	1.79991e-06
Phyhd1	-1.13479	0.000127121	-0.643794	0.00941795
Pik3c2a	-0.372196	0.00884252	-0.294222	2.68148e-05
Plcd1	0.39346	0.0023126	0.498858	0.000672383
Ppil4	-0.30666	0.00418579	-0.290348	6.19316e-05
Ppm1h	0.339875	1.07236e-05	0.274222	1.3732e-08
Ppwd1	-0.310326	0.0489307	-0.38092	0.000169125
Prpf39	-0.355672	0.012021	-0.253182	0.00150281
Ptges	0.673168	0.00906614	0.561167	0.00021734
Pth1r	0.454736	0.0193871	0.30165	0.0210508
Pygm	0.391092	0.00277099	0.50428	1.83651e-10
Rab3b	0.574401	1.51267e-06	0.681352	1.44407e-05
Rara	0.76613	8.83124e-06	0.297722	0.0124045
Rasal1	-0.419437	0.0103589	-1.30743	3.7252e-32
Rasgef1b	0.497984	0.000683179	0.488081	3.58568e-06
Rasl11a	-0.633878	0.0123358	-0.541867	0.0082348
Rbm12b1	-0.573512	0.0020901	-0.324503	0.000543829
Reep6	0.651208	0.00233503	-0.258694	0.0200356
Rhof	0.447447	2.88501e-07	0.321613	0.000552099
Rims3	0.442458	0.00448999	-0.263835	0.00108055
Rnf112	-0.648464	1.26288e-11	-0.339145	0.00128623
Robo1	0.417579	9.13155e-05	0.568878	9.11275e-12
Samd14	0.286894	0.0245568	-0.262882	0.000146623
Sec14l2	0.53476	4.31672e-10	0.503592	2.18664e-07
Sema3c	-0.405978	0.013216	0.364696	0.0328443
Sema6a	0.269076	0.0287751	0.318325	1.04704e-07
Serf1	-0.417876	0.0482867	-0.541862	0.00124648
Sesn2	0.405318	0.0032472	0.631009	2.79344e-16
Sfxn2	-0.359855	0.0149277	-0.301143	0.0114079
Sipa1l2	0.459572	6.70857e-07	0.283629	0.00499638
Skp2	-0.590221	0.000208544	-0.501365	0.0257004
Slc2a4	0.868026	0.024057	0.662695	7.01656e-06
Slc7a1	0.257569	0.00887818	0.377596	2.39031e-17
Slc7a5	0.369336	0.000205668	0.261633	2.15873e-07
Slc8a2	0.267367	0.0275886	-0.442777	2.92143e-05
Slc9a9	0.396536	0.00722852	0.2646	0.00114308
Slf2	-0.266147	0.0359492	-0.25034	0.00067669
Slitrk4	-0.421337	0.0402461	-0.530562	1.68588e-10
Smarca1	-0.382589	0.000591574	-0.291075	2.72094e-05
Snhg17	-0.280943	0.0346015	-0.295666	0.00499035
Sox1	0.471493	0.00276819	0.328904	1.10407e-08
Spaca6	-0.64804	7.16811e-06	-0.284898	0.0264765
Sparc	-0.438649	7.21721e-05	-0.277766	5.48882e-05
Stat5a	0.488378	0.0131873	0.351812	0.0092136
Syndig1l	0.656982	0.0214732	-0.635064	8.05599e-09
Synpo	-0.300226	0.0131515	-0.653706	9.76162e-16
Synpr	0.495406	0.000412311	0.290507	0.00118077
Sypl2	0.596692	0.0158215	0.423278	0.00233393
Syt6	-0.647788	7.5297e-05	-0.916773	6.80374e-07
Tasor2	-0.337779	0.00938572	-0.335707	5.11428e-07
Tcap	1.4724	0.00504669	-0.825848	0.00678782
Tgfa	0.287471	0.0468065	0.355217	0.00100736
Tiam2	0.393977	0.000320429	0.617143	6.77168e-12
Tob2	0.480261	0.00067563	-0.41665	0.014012
Trim67	0.359527	0.00479549	0.670759	5.05902e-29
Trp53inp2	0.276675	0.000310068	0.316398	1.31331e-07
Tspan18	0.350624	0.0355767	-0.407537	0.00287371
Tst	0.434447	0.000239765	0.446113	2.3814e-11
Ttc9	0.446008	7.16823e-10	0.331493	5.87465e-28
Usp2	0.297125	0.0105064	-0.339701	5.24643e-05
Usp3	-0.483902	1.39923e-07	-0.305681	0.00870055
Utp18	-0.297315	0.0296443	-0.260928	0.000758839
Vipr1	0.53265	0.00516282	-0.872331	1.61426e-06
Wdr1	0.438651	1.02713e-19	0.335196	9.78446e-23
Wdr3	-0.289616	0.00165636	-0.285905	0.00307101
Wnt7a	0.301323	0.00312309	-0.35845	3.63816e-05
Wscd2	0.304136	0.0106537	-0.296261	0.0041972
Zfp182	-0.540643	0.00161575	-0.304627	0.00355773
Zfp280d	-0.276609	0.0267055	-0.372545	4.70531e-06
Zfp445	-0.298231	0.00143914	-0.251629	9.0512e-06
Zfp638	-0.335669	0.00279304	-0.273046	5.92076e-05
Zmym1	-0.571821	7.4225e-06	-0.330283	0.00630568
